# The genetic basis of tail-loss evolution in humans and apes

**DOI:** 10.1101/2021.09.14.460388

**Authors:** Bo Xia, Weimin Zhang, Aleksandra Wudzinska, Emily Huang, Ran Brosh, Maayan Pour, Alexander Miller, Jeremy S. Dasen, Matthew T. Maurano, Sang Y. Kim, Jef D. Boeke, Itai Yanai

**Affiliations:** Institute for Computational Medicine, NYU Langone Health, New York, NY 10016, USA; Institute for Systems Genetics, NYU Langone Health, New York, NY 10016, USA; Department of Biochemistry and Molecular Pharmacology, NYU Langone Health, New York, NY 10016, USA; Department of Neuroscience and Physiology, NYU Langone Health, New York, NY 10016, USA; Department of Pathology, NYU Langone Health, New York, NY 10016, USA; Department of Biomedical Engineering, NYU Tandon School of Engineering, Brooklyn, NY, 11201, USA

## Abstract

The loss of the tail is one of the main anatomical evolutionary changes to have occurred along the lineage leading to humans and to the “anthropomorphous apes”^1,2^. This morphological reprogramming in the ancestral hominoids has been long considered to have accommodated a characteristic style of locomotion and contributed to the evolution of bipedalism in humans^3–5^. Yet, the precise genetic mechanism that facilitated tail-loss evolution in hominoids remains unknown. Primate genome sequencing projects have made possible the identification of causal links between genotypic and phenotypic changes^6–8^, and enable the search for hominoid-specific genetic elements controlling tail development^9^. Here, we present evidence that tail-loss evolution was mediated by the insertion of an individual *Alu* element into the genome of the hominoid ancestor. We demonstrate that this *Alu* element – inserted into an intron of the *TBXT* gene (also called *T* or *Brachyury*^10–12^) – pairs with a neighboring ancestral *Alu* element encoded in the reverse genomic orientation and leads to a hominoid-specific alternative splicing event. To study the effect of this splicing event, we generated a mouse model that mimics the expression of human *TBXT* products by expressing both full-length and exon-skipped isoforms of the mouse *TBXT* ortholog. We found that mice with this genotype exhibit the complete absence of a tail or a shortened tail, supporting the notion that the exon-skipped transcript is sufficient to induce a tail-loss phenotype, albeit with incomplete penetrance. We further noted that mice homozygous for the exon-skipped isoforms exhibited embryonic spinal cord malformations, resembling a neural tube defect condition, which affects ∼1/1000 human neonates^13^. We propose that selection for the loss of the tail along the hominoid lineage was associated with an adaptive cost of potential neural tube defects and that this ancient evolutionary trade-off may thus continue to affect human health today.

---

The tail appendage varies widely in its morphology and function across vertebrate species^4,5^. For primates in particular, the tail is adapted to a range of environments, with implications for the animal’s style of locomotion^14,15^. The New World howler monkeys, for example, evolved a prehensile tail that helps the animal to grasp or hold objects while occupying arboreal habitats^16^. Hominoids – which include humans and the apes – however, are distinct among the primates in their loss of an external tail (**Fig. 1a**). The loss of the tail is inferred to have occurred ∼25 million years ago when the hominoid lineage diverged from the ancient Old World monkeys (**Fig. 1a**), leaving only 3-4 caudal vertebrae to form the coccyx, or tailbone, in modern humans^17^. It has long been speculated that tail loss in hominoids has contributed to bipedal locomotion, whose evolutionary occurrence coincided with the loss of tail^18–20^. Recent progress in developmental biology has led to the elucidation of the gene regulatory networks that underlie tail development^9,21^. Specifically, the absence of the tail phenotype in the Mouse Genome Informatics has so far recorded 31 genes from the study of mutants and naturally occurring variants^21,22^ (**Supp. Table 1**). Expression of these genes is enriched in the development of the primitive streak and posterior body formation, including the core gene regulation network for inducing the mesoderm and definitive endoderm such as *Tbxt, Wnt3a*, and *Msgn1*. While these genes and their relationships have been studied, the exact genetic changes that drove the evolution of tail-loss in hominoids remain unknown, preventing an understanding of how tail loss affected other human evolutionary events, such as bipedalism.

**Fig. 1.**

Evolution of tail loss in hominoids. **a**, Tail phenotypes across the primate phylogenetic tree. **b**, UCSC Genome browser view of the conservation score through multi-species alignment at the *TBXT* locus across primate genomes^36^. The hominoid-specific *Alu*Y element is labelled in red. **c**, Schematic of the hypothesized mechanism of tail-loss evolution in hominoids.
