## Supplementary Table for "The genetic basis of tail-loss evolution in humans and apes"

### Sheet: Sheet1
Gene name	MGI record	Ensembl
Cdx1		https://useast.ensembl.org/Homo_sapiens/Location/Compara_Alignments/Image?db=core;g=ENSG00000113722;r=5:150166778-150184558
Cdx2	J:154904	https://useast.ensembl.org/Homo_sapiens/Location/Compara_Alignments/Image?db=core;g=ENSG00000165556;r=13:27960918-27969315
Cer1	J:74136	https://useast.ensembl.org/Homo_sapiens/Location/Compara_Alignments/Image?db=core;g=ENSG00000147869;r=9:14719724-14722733
Col1a1	J:216423	https://useast.ensembl.org/Homo_sapiens/Location/Compara_Alignments/Image?db=core;g=ENSG00000108821;r=17:50184101-50201632
Crh	J:208708	https://useast.ensembl.org/Homo_sapiens/Location/Compara_Alignments/Image?db=core;g=ENSG00000147571;r=8:66176376-66178464
Ctnnb1	J:187739	https://useast.ensembl.org/Homo_sapiens/Location/Compara_Alignments/Image?db=core;g=ENSG00000168036;r=3:41194741-41260096;t=ENST00000332822
Cyp26a1	J:67375	https://useast.ensembl.org/Homo_sapiens/Location/Compara_Alignments/Image?db=core;g=ENSG00000095596;r=10:93073475-93077885
Dact1	J:152701	https://useast.ensembl.org/Homo_sapiens/Location/Compara_Alignments/Image?db=core;g=ENSG00000165617;r=14:58633967-58648323
Dll3	J:14975	https://useast.ensembl.org/Homo_sapiens/Location/Compara_Alignments/Image?db=core;g=ENSG00000090932;r=19:39498895-39508481;t=ENST00000276571
Dvl2	J:142392	https://useast.ensembl.org/Homo_sapiens/Location/Compara_Alignments/Image?db=core;g=ENSG00000004975;r=17:7225342-7234517
Dvl3	J:142392	https://useast.ensembl.org/Homo_sapiens/Location/Compara_Alignments/Image?db=core;g=ENSG00000161202;r=3:184155377-184173614
Gdf11	J:81451	https://useast.ensembl.org/Homo_sapiens/Location/Compara_Alignments/Image?db=core;g=ENSG00000135414;r=12:55743122-55757264;t=ENST00000392539
Hoxa13		https://useast.ensembl.org/Homo_sapiens/Location/Compara_Alignments/Image?db=core;g=ENSG00000106031;r=7:27193503-27200091;t=ENST00000325404
Hoxb13		https://useast.ensembl.org/Homo_sapiens/Location/Compara_Alignments/Image?db=core;g=ENSG00000159184;r=17:48724763-48728750
Hoxc13		https://useast.ensembl.org/Homo_sapiens/Location/Compara_Alignments/Image?db=core;g=ENSG00000123364;r=12:53938831-53946544;t=ENST00000290295
Hoxd13		https://useast.ensembl.org/Homo_sapiens/Location/Compara_Alignments/Image?db=core;g=ENSG00000128714;r=2:176092721-176095944;t=ENST00000243056
Irs1	J:163661	https://useast.ensembl.org/Homo_sapiens/Location/Compara_Alignments/Image?db=core;g=ENSG00000169047;r=2:226731312-226799820
Lin28a		https://useast.ensembl.org/Homo_sapiens/Location/Compara_Alignments/Image?db=core;g=ENSG00000131914;r=1:26410817-26429728
Meox2	J:134264	https://useast.ensembl.org/Homo_sapiens/Location/Compara_Alignments/Image?db=core;g=ENSG00000106511;r=7:15611212-15686683
Msgn1	J:66514	https://useast.ensembl.org/Homo_sapiens/Location/Compara_Alignments/Image?db=core;g=ENSG00000151379;r=2:17815791-17818468
Nog	J:74136	https://useast.ensembl.org/Homo_sapiens/Location/Compara_Alignments/Image?db=core;g=ENSG00000183691;r=17:56593699-56595611;t=ENST00000380911
Noto	J:153634	https://useast.ensembl.org/Homo_sapiens/Location/Compara_Alignments/Image?db=core;g=ENSG00000214513;r=2:73202574-73212513
Pcsk5	J:134264	https://useast.ensembl.org/Homo_sapiens/Location/Compara_Alignments/Image?db=core;g=ENSG00000099139;r=9:75890644-76362975;t=ENST00000262041
Ptk7	J:175213	https://useast.ensembl.org/Homo_sapiens/Location/Compara_Alignments/Image?db=core;g=ENSG00000112655;r=6:43076307-43161719;t=ENST00000398468
Relb	J:171971	https://useast.ensembl.org/Homo_sapiens/Location/Compara_Alignments/Image?db=core;g=ENSG00000104856;r=19:45001449-45038198
Rpl38	J:13063	https://useast.ensembl.org/Homo_sapiens/Location/Compara_Alignments/Image?db=core;g=ENSG00000172809;r=17:74203582-74210655
Sp8	J:86196	https://useast.ensembl.org/Homo_sapiens/Location/Compara_Alignments/Image?db=core;g=ENSG00000164651;r=7:20782279-20786886
Tbx6	J:8119	https://useast.ensembl.org/Homo_sapiens/Location/Compara_Alignments/Image?db=core;g=ENSG00000149922;r=16:30085793-30091924;t=ENST00000284523
Tbxt	J:85396	https://useast.ensembl.org/Homo_sapiens/Location/Compara_Alignments/Image?db=core;g=ENSG00000164458;r=6:166157656-166168700
Tcf15	J:37117	https://useast.ensembl.org/Homo_sapiens/Location/Compara_Alignments/Image?db=core;g=ENSG00000125878;r=20:601231-613336
Wnt3a	J:173681	https://useast.ensembl.org/Homo_sapiens/Location/Compara_Alignments/Image?db=core;g=ENSG00000154342;r=1:228006998-228061271
